# Tuft cells restrain pancreatic tumorigenesis through paracrine eicosanoid signaling

**DOI:** 10.1101/2019.12.19.882985

**Authors:** Kathleen E. DelGiorno, Chi-Yeh Chung, H. Carlo Mauer, Sammy Weiser Novak, Rajshekhar R. Giraddi, Dezhen Wang, Razia F. Naeem, Linjing Fang, Leonardo R. Andrade, Nikki K. Lytle, Wahida H. Ali, Crystal Tsui, Vikas B. Gubbala, Maya Ridinger-Saison, Makoto Ohmoto, Carolyn O’Connor, Galina A. Erikson, Maxim Nikolaievich Shokhirev, Yoshihiro Urade, Ichiro Matsumoto, Vera Vavinskaya, Pankaj K. Singh, Uri Manor, Kenneth P. Olive, Geoffrey M. Wahl

**Affiliations:** Gene Expression Laboratory, Salk Institute for Biological Studies, La Jolla, CA, 92037; Department of Medicine, Herbert Irving Comprehensive Cancer Center, Columbia University Irving Medical Center, New York, NY, 10032; Waitt Advanced Biophotonics Center, Salk Insitute for Biological Studies, La Jolla, CA, 92037; Eppley Institute for Research in Cancer, University of Nebraska Medical Center, Omaha, NE, 68198; Monell Chemical Senses Center, Philadelphia, PA, 19104; Flow Cytometry Core, Salk Insitute for Biological Studies, La Jolla, CA, 92037; Razavi Newman Integrative Genomics and Bioinformatics Core, Salk Institute for Biological Studies, La Jolla, CA, 92037; Isotope Science Center, The University of Tokyo, Bunkyo-ku, Tokyo 113-0032, Japan; Department of Pathology, University of California San Diego, San Diego, CA, 92103; Klinik und Poliklinik für Innere Medizin II, Klinikum rechts der Isar, Technical University, 81675 Munich, Germany

## Abstract

Despite numerous advances in our understanding of pancreatic ductal adenocarcinoma (PDA) genetics and biology, this disease is expected to become the second leading cause of cancer-related U.S. deaths within the next few years. Incomplete understanding of how it arises precludes development of early detection and interception strategies to improve therapeutic outcomes. Acinar to ductal metaplasia involving genesis of tuft cells is one early step in PDA formation, but their functional significance has remained obscure due to their rarity and a lack of methods and relevant animal models for their molecular and functional analysis. Here, we show that deletion of tuft cell master regulator Pou2f3 eliminates pancreatic tuft cells and increases fibrosis, alters immune cell activation, and accelerates disease progression. We demonstrate that tuft cell expression of the prostaglandin D_2_ synthase Hpgds restrains pancreatic disease progression in early stages by inhibiting stromal activation. Analyses of human data sets are consistent with mouse studies. We propose that tuft cells and, by inference, the associated metaplastic lesions, play a protective role early in pancreatic tumorigenesis.

**Significance:** We find that tuft cell formation in response to oncogenic *Kras* is protective and restrains tumorigenesis through local production of anti-inflammatory substances, including paracrine prostaglandin D_2_ signaling to the stroma. Our findings establish tuft cells as a metaplasia-induced tumor suppressive cell type.
