## Supplemental File 2 for "Tuft cells restrain pancreatic tumorigenesis through paracrine eicosanoid signaling"

### Sheet: KC
Eicosanoid	normal (pmol/mg)	KC (pmol/mg)	Difference between means	p value
PGD2	2.42 ± 0.5923, n=3	368.6 ± 102.1, n=5	366.1 ± 136.2	0.0361	*
5-HETE	37.09 ± 9.479, n=3	284.7 ± 126.6, n=5	247.6 ± 169	0.1932
12-HETE	43.93 ± 9.213, n=3	261.3 ± 105.3, n=5	217.4 ± 140.6	0.173
6k PGF1a	6.637 ± 1.04, n=3	174 ± 54.05, n=5	167.4 ± 72.07	0.0593
14 HDoHE	12.52 ± 1.981, n=3	153.4 ± 63.28, n=5	140.8 ± 84.38	0.1461
dhk PGE2	2.393 ± 0.1805, n=3	129.5 ± 42.6, n=3	127.1 ± 42.6	0.0406	*
17 HDoHE	8.867 ± 1.469, n=3	81.45 ± 32.9, n=5	72.58 ± 43.89	0.1492
dhk PGD2	3.287 ± 0.3417, n=3	53.89 ± 23.94, n=5	50.6 ± 31.92	0.164
PGE2	2.57 ± 0.3318, n=3	47.06 ± 18.51, n=5	44.49 ± 24.68	0.1215
13-HOTrE	4.4 ± 0.7448, n=3	37.96 ± 21.3, n=5	33.56 ± 28.4	0.2821
TxB2	0.8267 ± 0.2176, n=3	31.8 ± 9.831, n=5	30.97 ± 13.11	0.0561
PGA2	0.7567 ± 0.1398, n=3	28.86 ± 7.597, n=3	28.1 ± 7.598	0.0209	*
9,10 EpOME	85.48 ± 42.46, n=3	113.5 ± 87.24, n=5	28.04 ± 120.4	0.8236
15-HETE	36.43 ± 4.642, n=3	60.66 ± 22.58, n=5	24.23 ± 30.3	0.4544
12-HHTrE	22.74 ± 5.476, n=3	46.29 ± 16.1, n=5	23.56 ± 21.84	0.3222
11-HETE	8.48 ± 1.931, n=3	29.83 ± 11.45, n=5	21.35 ± 15.33	0.213
PGJ2	0.3633 ± 0.02404, n=3	20.55 ± 9.288, n=5	20.18 ± 12.38	0.1543
15d PGD2	1.067 ± 0.3334, n=3	19.65 ± 9.987, n=3	18.59 ± 9.992	0.1364
PGB2	1.087 ± 0.2723, n=3	19.48 ± 10.54, n=3	18.4 ± 10.55	0.156
15-HEPE	1.63 ± 0.1044, n=3	18.03 ± 6.199, n=5	16.4 ± 8.266	0.0945
12,13 diHOME	13.06 ± 5.655, n=3	29.02 ± 13.37, n=5	15.96 ± 18.29	0.4166
HXB3	16.89 ± 6.069, n=3	30.56 ± 13.49, n=5	13.67 ± 18.53	0.4884
6,15 dk-,dh- PGF1a	0.8833 ± 0.2546, n=3	13.42 ± 2.595, n=3	12.53 ± 2.607	0.0086	**
13-HODE	164 ± 53.22, n=3	176.3 ± 87.85, n=5	12.27 ± 123.4	0.9241
5-HEPE	4.723 ± 1.365, n=3	16.2 ± 6.613, n=5	11.48 ± 8.873	0.2433
12,13 EpOME	29.88 ± 14.52, n=3	41.02 ± 28, n=5	11.14 ± 38.81	0.7837
9,10 diHOME	8.797 ± 3.763, n=3	19.87 ± 9.107, n=5	11.08 ± 12.45	0.4079
7,17 dHDPA	3.017 ± 1.15, n=3	13.06 ± 5.656, n=3	10.05 ± 5.771	0.1567
PGF2a	1.787 ± 0.3284, n=3	11.71 ± 3.451, n=5	9.919 ± 4.608	0.0748
8-iso PGF2a III	1.823 ± 0.3467, n=3	11.53 ± 4.459, n=5	9.711 ± 5.951	0.1538
5,15-diHETE	0.55 ± 0.07, n=3	9.908 ± 3.589, n=5	9.358 ± 4.786	0.0983
PGD1	1.603 ± 0.2315, n=3	9.508 ± 1.826, n=5	7.905 ± 2.441	0.0177	*
11b PGE2	0.4433 ± 0.08743, n=3	5.717 ± 1.303, n=3	5.273 ± 1.306	0.0156	*
12-HEPE	14.26 ± 2.37, n=3	19.16 ± 8.142, n=5	4.903 ± 10.99	0.6712
14,15-EET	2.75 ± 0.8551, n=3	7.354 ± 4.304, n=5	4.604 ± 5.772	0.4555
8-HETE	2.833 ± 0.421, n=3	7.156 ± 2.681, n=5	4.323 ± 3.587	0.2736
PGD3	1.53 ± 0.3539, n=3	5.653 ± 2.57, n=3	4.123 ± 2.594	0.1871
LTB4	0.2567 ± 0.06489, n=3	3.962 ± 1.431, n=5	3.705 ± 1.908	0.1002
19(20) EpDPE	6.99 ± 2.691, n=3	10.52 ± 6.679, n=5	3.534 ± 9.119	0.7117
11,12-EET	3 ± 1.236, n=3	6.226 ± 4.46, n=5	3.226 ± 6.015	0.611
11 HDoHE	2.593 ± 0.7018, n=3	5.766 ± 2.427, n=5	3.173 ± 3.276	0.3703
15t-Protectin D1	0.1533 ± 0.05897, n=3	3.21 ± 1.086, n=3	3.057 ± 1.087	0.0483	*
5-HETrE	1.613 ± 0.7173, n=3	4.634 ± 2.858, n=5	3.021 ± 3.847	0.4622
15-HETrE	2.61 ± 0.3707, n=3	5.56 ± 1.743, n=5	2.95 ± 2.34	0.2542
16(17) EpDPE	9.203 ± 3.462, n=3	11.97 ± 9.211, n=5	2.763 ± 12.54	0.8329
8,9-EET	3.003 ± 1.012, n=3	5.658 ± 3.715, n=5	2.655 ± 5.008	0.6151
5,6-EET	1.983 ± 0.7867, n=3	4.43 ± 2.873, n=5	2.447 ± 3.874	0.551
PDX	0.1633 ± 0.0393, n=3	2.608 ± 1.193, n=5	2.445 ± 1.591	0.1752
13 HDoHE	3.087 ± 0.6733, n=3	5.444 ± 3.264, n=5	2.357 ± 4.379	0.6098
5,6-diHETrE	0.9833 ± 0.3573, n=3	3.024 ± 2.166, n=5	2.041 ± 2.899	0.5079
19,20 DiHDPA	1.237 ± 0.2755, n=3	3.222 ± 1.926, n=5	1.985 ± 2.576	0.4701
15d PGJ2	0 ± 0, n=3	1.98 ± 0.7234, n=3	1.98 ± 0.7234	0.0521
10 HDoHE	2.273 ± 0.4394, n=3	4.146 ± 1.933, n=5	1.873 ± 2.598	0.4981
PGE1	0.123 ± 0.0135, n=3	1.758 ± 0.6293, n=5	1.635 ± 0.8391	0.0993
12-oxoETE	1.813 ± 0.4008, n=3	2.994 ± 0.6271, n=5	1.181 ± 0.8859	0.231
11,12-diHETrE	0.58 ± 0.1058, n=3	1.568 ± 0.7107, n=5	0.988 ± 0.9507	0.3388
PGE3	0.45 ± 0.09539, n=3	1.353 ± 0.3246, n=3	0.9033 ± 0.3383	0.0558
9-HETE	2.103 ± 0.1885, n=3	2.99 ± 1.254, n=5	0.8867 ± 1.677	0.616
14,15-diHETrE	0.8333 ± 0.1322, n=3	1.716 ± 0.8084, n=5	0.8827 ± 1.082	0.4459
dihomo PGF2a	0.04867 ± 0.002728, n=3	0.6067 ± 0.07446, n=3	0.558 ± 0.07451	0.0017	**
7 HDoHE	1.287 ± 0.3284, n=3	1.766 ± 1.036, n=5	0.4793 ± 1.402	0.744
19-HETE	0.4033 ± 0.06064, n=3	0.85 ± 0.2376, n=3	0.4467 ± 0.2452	0.1426
TXB1	0.1073 ± 0.02924, n=3	0.516 ± 0.1396, n=5	0.4087 ± 0.1873	0.0719
8,9-diHETrE	0.4567 ± 0.08293, n=3	0.808 ± 0.4412, n=5	0.3513 ± 0.5914	0.5742
8 HDoHE	2.923 ± 0.503, n=3	3.256 ± 1.809, n=5	0.3327 ± 2.44	0.896
14(15) EpETE	0.2957 ± 0.1149, n=3	0.514 ± 0.4012, n=5	0.2183 ± 0.5414	0.7007
17-HETE	0.05367 ± 0.0117, n=3	0.2367 ± 0.1233, n=3	0.183 ± 0.1239	0.2137
PGF1a	0.03333 ± 0.03333, n=3	0.214 ± 0.07846, n=5	0.1807 ± 0.1074	0.1436
18-HETE	0.27 ± 0.08544, n=3	0.436 ± 0.224, n=5	0.166 ± 0.3051	0.606
tetranor 12-HETE	0.01033 ± 0.01033, n=3	0.0638 ± 0.0338, n=5	0.05347 ± 0.04569	0.2863
5-iso PGF2a VI	0.41 ± 0.1779, n=3	0.398 ± 0.1383, n=5	-0.012 ± 0.2255	0.9593
8-HEPE	0.56 ± 0.1361, n=3	0.544 ± 0.2504, n=5	-0.016 ± 0.3483	0.9649
13-HOTrE(y)	1.307 ± 0.3068, n=3	1.218 ± 0.5946, n=5	-0.08867 ± 0.8239	0.9178
17(18) EpETE	2.163 ± 0.6678, n=3	1.914 ± 1.236, n=5	-0.2493 ± 1.719	0.8894
9-HEPE	1.787 ± 0.359, n=3	1.5 ± 0.77, n=5	-0.2867 ± 1.06	0.7958
15 oxoEDE	1.413 ± 0.4868, n=3	1 ± 0.3745, n=5	-0.4133 ± 0.6129	0.5252
16-HETE	1.553 ± 0.2835, n=3	1.12 ± 0.5228, n=5	-0.4333 ± 0.7271	0.573
8-HETrE	3.09 ± 0.1358, n=3	2.44 ± 0.998, n=5	-0.65 ± 1.334	0.6434
5-oxoETE	18.93 ± 6.088, n=3	17.4 ± 8.498, n=5	-1.529 ± 12.17	0.9041
11-HEPE	4.897 ± 0.7343, n=3	2.844 ± 1.256, n=5	-2.053 ± 1.759	0.2874
16 HDoHE	4.24 ± 1.243, n=3	2.096 ± 0.9569, n=5	-2.144 ± 1.566	0.22
9-HOTrE	10.68 ± 5.223, n=3	8.38 ± 4.28, n=5	-2.3 ± 6.864	0.749
4 HDoHE	20.64 ± 6.806, n=3	18.13 ± 13.25, n=5	-2.509 ± 18.36	0.8958
18-HEPE	4.663 ± 0.7185, n=3	1.512 ± 0.8381, n=5	-3.151 ± 1.235	0.0433	*
15-oxoETE	20.61 ± 7.618, n=3	14.11 ± 5.28, n=5	-6.502 ± 8.973	0.4959
20 HDoHE	17.42 ± 3.544, n=3	10.51 ± 5.01, n=5	-6.909 ± 7.163	0.372
13-oxoODE	98.33 ± 47.61, n=3	63.68 ± 24.86, n=5	-34.65 ± 48.04	0.4979
9-HODE	233.6 ± 92.61, n=3	167.2 ± 63.98, n=5	-66.46 ± 108.9	0.564
9-oxoODE	428 ± 191.5, n=3	245.7 ± 126.8, n=5	-182.2 ± 219.4	0.4379

### Sheet: pancreatitis
Eicosanoid	normal (pmol/mg)	pancreatitis (pmol/mg)	Difference between means	p value
14 HDoHE	7.907 ± 1.372, n=3	35.9 ± 13.2, n=5	28 ± 17.63	0.1633
12-HETE	33.49 ± 8.459, n=3	53.54 ± 19.29, n=5	20.04 ± 26.45	0.4773
6k PGF1a	5.33 ± 1.588, n=3	24.67 ± 7.604, n=5	19.34 ± 10.21	0.1069
PGD2	2.64 ± 0.3153, n=3	16.45 ± 4.215, n=5	13.81 ± 5.625	0.0494	*
17 HDoHE	4.453 ± 0.3835, n=3	17.38 ± 5.901, n=5	12.92 ± 7.873	0.1518
12-HHTrE	10.24 ± 2.477, n=3	17.31 ± 5.531, n=5	7.066 ± 7.593	0.388
HXB3	6.493 ± 1.781, n=3	11.47 ± 4.494, n=5	4.973 ± 6.131	0.4483
13-HOTrE	2.98 ± 0.9665, n=3	7.416 ± 1.478, n=5	4.436 ± 2.093	0.0784
15-HEPE	0.5267 ± 0.1073, n=3	4.35 ± 1.648, n=5	3.823 ± 2.199	0.1327
12,13 diHOME	1.867 ± 0.9122, n=3	5.614 ± 1.652, n=5	3.747 ± 2.301	0.1545
dhk PGE2	1.923 ± 0.56, n=3	5.078 ± 0.9711, n=5	3.155 ± 1.358	0.0592
TxB2	0.4267 ± 0.05925, n=3	2.382 ± 0.8655, n=5	1.955 ± 1.155	0.1414
11-HETE	3.64 ± 0.6864, n=3	5.448 ± 1.591, n=5	1.808 ± 2.18	0.4386
PGE2	2.693 ± 0.3383, n=3	4.306 ± 1.309, n=5	1.613 ± 1.762	0.3954
9,10 diHOME	1.48 ± 0.6053, n=3	2.962 ± 0.7943, n=5	1.482 ± 1.148	0.2441
PGF2a	1.363 ± 0.286, n=3	2.702 ± 0.9266, n=5	1.339 ± 1.253	0.3264
15-HETrE	1.047 ± 0.05812, n=3	2.384 ± 0.9714, n=5	1.337 ± 1.296	0.3419
13-oxoODE	11.48 ± 3.96, n=3	12.74 ± 3.558, n=5	1.264 ± 5.557	0.8276
5-HETE	9.8 ± 1.498, n=3	10.89 ± 2.502, n=5	1.09 ± 3.511	0.7667
12,13 EpOME	3.91 ± 1.09, n=3	4.798 ± 1.389, n=5	0.888 ± 2.016	0.675
PDX	0.02667 ± 0.01333, n=3	0.488 ± 0.2625, n=5	0.4613 ± 0.3501	0.2357
11 HDoHE	1.19 ± 0.2485, n=3	1.574 ± 0.5732, n=5	0.384 ± 0.7855	0.6423
5,15-diHETE	0.2733 ± 0.09701, n=3	0.544 ± 0.1374, n=5	0.2707 ± 0.1964	0.2173
PGE1	0 ± 0, n=3	0.262 ± 0.04758, n=5	0.262 ± 0.06344	0.0061	**
15k PGF2a	0.38 ± 0.1012, n=3	0.622 ± 0.1999, n=5	0.242 ± 0.2765	0.4152
8-HETE	1.603 ± 0.1922, n=3	1.832 ± 0.7618, n=5	0.2287 ± 1.025	0.8309
LTB4	0.1067 ± 0.04256, n=3	0.266 ± 0.1025, n=5	0.1593 ± 0.1402	0.2992
TXB1	0.01667 ± 0.01667, n=3	0.148 ± 0.04352, n=5	0.1313 ± 0.05929	0.0687
PGF1a	0.03333 ± 0.03333, n=3	0.158 ± 0.0566, n=5	0.1247 ± 0.0793	0.167
d17 6k PGF1a	0.03333 ± 0.01764, n=3	0.136 ± 0.04082, n=5	0.1027 ± 0.05593	0.1161
19,20 DiHDPA	0.11 ± 0.01732, n=3	0.204 ± 0.03341, n=5	0.094 ± 0.0463	0.0887
15k PGE2	0.09667 ± 0.02333, n=3	0.19 ± 0.0827, n=5	0.09333 ± 0.1116	0.4349
PGJ2	0.06333 ± 0.008819, n=3	0.142 ± 0.04923, n=5	0.07867 ± 0.06596	0.278
8-iso PGF2a III	0.3733 ± 0.05364, n=3	0.418 ± 0.111, n=5	0.04467 ± 0.1531	0.7802
18-HETE	0.05333 ± 0.01202, n=3	0.09 ± 0.01378, n=5	0.03667 ± 0.02037	0.1219
13-HOTrE(y)	0.3167 ± 0.0491, n=3	0.344 ± 0.06794, n=5	0.02733 ± 0.09743	0.7885
tetranor 12-HETE	0 ± 0, n=3	0.016 ± 0.007483, n=5	0.016 ± 0.009978	0.1599
5-HETrE	0.09667 ± 0.02186, n=3	0.092 ± 0.006633, n=5	-0.004667 ± 0.01825	0.8067
14(15) EpETE	0.05667 ± 0.01333, n=3	0.024 ± 0.002449, n=5	-0.03267 ± 0.01027	0.0191	*
8-HETrE	1.007 ± 0.2028, n=3	0.952 ± 0.4133, n=5	-0.05467 ± 0.5707	0.9268
8-HEPE	0.3167 ± 0.07513, n=3	0.228 ± 0.06785, n=5	-0.08867 ± 0.1058	0.4341
15 oxoEDE	0.1867 ± 0.06173, n=3	0.112 ± 0.02782, n=5	-0.07467 ± 0.05838	0.2482
17(18) EpETE	0.3033 ± 0.09207, n=3	0.182 ± 0.08868, n=5	-0.1213 ± 0.136	0.4067
9,10 EpOME	5.423 ± 2.053, n=3	5.292 ± 1.485, n=5	-0.1313 ± 2.484	0.9595
PGD1	1.463 ± 0.1789, n=3	1.31 ± 0.6024, n=5	-0.1533 ± 0.8138	0.8568
9-HOTrE	2.16 ± 1.056, n=3	2.002 ± 0.6003, n=5	-0.158 ± 1.111	0.8916
dhk PGD2	1.233 ± 0.1369, n=3	1.058 ± 0.1809, n=5	-0.1753 ± 0.2611	0.5269
5-HEPE	1.33 ± 0.1724, n=3	1.152 ± 0.1924, n=5	-0.178 ± 0.2858	0.5564
10 HDoHE	1.017 ± 0.06888, n=3	0.826 ± 0.2613, n=5	-0.1907 ± 0.352	0.6076
7 HDoHE	0.42 ± 0.06658, n=3	0.206 ± 0.05819, n=5	-0.214 ± 0.09156	0.0581
5-iso PGF2a VI	0.2733 ± 0.04631, n=3	0.058 ± 0.03826, n=5	-0.2153 ± 0.06121	0.0125	*
19(20) EpDPE	0.9567 ± 0.236, n=3	0.682 ± 0.1067, n=5	-0.2747 ± 0.2235	0.2651
16(17) EpDPE	0.7167 ± 0.1468, n=3	0.26 ± 0.0295, n=5	-0.4567 ± 0.1142	0.0071	**
16-HETE	0.8067 ± 0.1489, n=3	0.226 ± 0.08226, n=5	-0.5807 ± 0.1545	0.0094	**
9-HEPE	1.213 ± 0.1844, n=3	0.576 ± 0.1707, n=5	-0.6373 ± 0.2645	0.0526
8,15-diHETE	1.86 ± 0.4499, n=3	1.208 ± 1.208, n=5	-0.652 ± 1.644	0.7054
9-HETE	1.423 ± 0.09821, n=3	0.758 ± 0.3208, n=5	-0.6653 ± 0.4337	0.1759
13 HDoHE	1.443 ± 0.2074, n=3	0.68 ± 0.2255, n=5	-0.7633 ± 0.3366	0.0639
8 HDoHE	1.127 ± 0.1937, n=3	0.26 ± 0.09803, n=5	-0.8667 ± 0.1926	0.0041	**
16 HDoHE	1.357 ± 0.1841, n=3	0.306 ± 0.09968, n=5	-1.051 ± 0.1891	0.0014	**
5,6-EET	2.52 ± 0.6174, n=3	1.386 ± 0.1988, n=5	-1.134 ± 0.523	0.0732
11-HEPE	1.523 ± 0.3503, n=3	0.328 ± 0.07242, n=5	-1.195 ± 0.2734	0.0047	**
8,9-EET	1.873 ± 0.4004, n=3	0.678 ± 0.06391, n=5	-1.195 ± 0.3046	0.0078	**
HXA3	4.74 ± 1.64, n=3	3.508 ± 1.228, n=5	-1.232 ± 2.029	0.5659
12-oxoETE	2.623 ± 0.8313, n=3	1.362 ± 0.4332, n=5	-1.261 ± 0.838	0.183
18-HEPE	1.643 ± 0.4265, n=3	0.352 ± 0.08237, n=5	-1.291 ± 0.3303	0.0079	**
14,15-EET	2.347 ± 0.3428, n=3	1.03 ± 0.1482, n=5	-1.317 ± 0.3189	0.0062	**
5-oxoETE	4.083 ± 0.5612, n=3	2.372 ± 0.6569, n=5	-1.711 ± 0.967	0.1272
9-oxoODE	43 ± 17.48, n=3	40.56 ± 10.65, n=5	-2.437 ± 19.1	0.9026
11,12-EET	4.463 ± 1.012, n=3	1.476 ± 0.1215, n=5	-2.987 ± 0.7563	0.0075	**
4 HDoHE	4.877 ± 0.8186, n=3	1.266 ± 0.4616, n=5	-3.611 ± 0.858	0.0056	**
13-HODE	34.26 ± 9.888, n=3	30.37 ± 2.976, n=5	-3.893 ± 8.239	0.6532
12-HEPE	10.38 ± 1.785, n=3	6 ± 1.516, n=5	-4.383 ± 2.406	0.1183
20 HDoHE	6.63 ± 0.7184, n=3	1.692 ± 0.5575, n=5	-4.938 ± 0.9098	0.0016	**
9-HODE	45.1 ± 10.51, n=3	37.86 ± 5.265, n=5	-7.235 ± 10.4	0.5128
15-HETE	20.55 ± 2.713, n=3	12.77 ± 4.954, n=5	-7.777 ± 6.896	0.3025
15-oxoETE	12.16 ± 3.534, n=3	3.858 ± 0.7945, n=5	-8.299 ± 2.79	0.0248	*
5,6-diHETrE	0.03667 ± 0.008819, n=3	0.036 ± 0.009274, n=5	-0.0006667 ± 0.01394	0.9634
8,9-diHETrE	0.2033 ± 0.06064, n=3	0.164 ± 0.07111, n=5	-0.03933 ± 0.1046	0.7199
11,12-diHETrE	0.2367 ± 0.05783, n=3	0.156 ± 0.05836, n=5	-0.08067 ± 0.08854	0.3974
14,15-diHETrE	0.2633 ± 0.0696, n=3	0.152 ± 0.03247, n=5	-0.1113 ± 0.06676	0.1464
