## Supplemental File 5 for "Tuft cells restrain pancreatic tumorigenesis through paracrine eicosanoid signaling"

### Sheet: Sheet1
Eicosanoid	near normal (pmol/mg)	PDA (pmol/mg)	Difference between means	p value
12-HHTrE	26.78 ± 21.28, n=3	222.9 ± 55.48, n=6	196.1 ± 82.4	0.0489	*
6k PGF1a	0.761 ± 0.4774, n=3	41.12 ± 9.922, n=6	40.36 ± 14.53	0.0274	*
TxB2	0.6433 ± 0.454, n=3	29.53 ± 5.924, n=6	28.89 ± 8.677	0.0126	*
PGE2	2.767 ± 2.448, n=3	19.76 ± 6.196, n=6	17 ± 9.21	0.1075	ns
5-HETE	24.55 ± 19.93, n=3	38.39 ± 15.81, n=6	13.84 ± 26.56	0.6184	ns
15-HETE	10.66 ± 7.674, n=3	19.57 ± 8.342, n=6	8.912 ± 13.2	0.5214	ns
PGF2a	0.5667 ± 0.3257, n=3	8.907 ± 2.742, n=6	8.34 ± 4.02	0.0767	ns
12-HETE	3.967 ± 2.493, n=3	9.793 ± 3.118, n=6	5.827 ± 4.848	0.2685	ns
PGD1	0.74 ± 0.74, n=3	4.743 ± 1.387, n=6	4.003 ± 2.087	0.0966	ns
11-HETE	9.993 ± 8.713, n=3	13.92 ± 4.508, n=6	3.927 ± 8.723	0.6662	ns
PGE1	0.1133 ± 0.1133, n=3	3.482 ± 1.363, n=6	3.368 ± 1.997	0.1356	ns
dhk PGE2	1.06 ± 1.06, n=3	4.275 ± 0.7334, n=6	3.215 ± 1.278	0.0401	*
5(6)-EET	0.8567 ± 0.111, n=3	3.545 ± 1.234, n=6	2.688 ± 1.808	0.1805	ns
PGA2	0 ± 0, n=3	2.437 ± 0.8873, n=6	2.437 ± 1.299	0.1028	ns
5,15-diHETE	0.5 ± 0.4606, n=3	2.908 ± 2.634, n=6	2.408 ± 3.867	0.5532	ns
17-HDoHE	1.55 ± 0.5636, n=3	3.807 ± 1.802, n=6	2.257 ± 2.664	0.4249	ns
LTB4	0.1533 ± 0.1484, n=3	2.285 ± 1.329, n=6	2.132 ± 1.948	0.3101	ns
15-HETrE	0.5333 ± 0.2099, n=3	2.422 ± 0.9153, n=6	1.888 ± 1.347	0.2037	ns
15d PGJ2	0.02667 ± 0.02667, n=3	1.873 ± 0.8911, n=6	1.847 ± 1.305	0.1998	ns
LTE4	0.06667 ± 0.06667, n=3	1.805 ± 0.839, n=6	1.738 ± 1.229	0.2001	ns
PGJ2	0.04333 ± 0.04333, n=3	1.56 ± 0.4014, n=6	1.517 ± 0.5883	0.0366	*
15d PGD2	0.07667 ± 0.07667, n=3	1.49 ± 0.5916, n=6	1.413 ± 0.8675	0.1473	ns
PGB2	0.07333 ± 0.07333, n=3	1.397 ± 0.5396, n=6	1.323 ± 0.7914	0.1384	ns
TXB1	0.06333 ± 0.06333, n=3	1.367 ± 0.471, n=6	1.303 ± 0.6907	0.1011	ns
PGD2	1.047 ± 0.6822, n=3	2.045 ± 0.7125, n=6	0.9983 ± 1.135	0.4081	ns
TXB3	0 ± 0, n=3	0.99 ± 0.1744, n=6	0.99 ± 0.2553	0.0061	**
15-HEPE	0.95 ± 0.5759, n=3	1.63 ± 1.248, n=6	0.68 ± 1.865	0.7262	ns
8-iso PGF2a III	0.1067 ± 0.1067, n=3	0.7133 ± 0.2479, n=6	0.6067 ± 0.3695	0.1447	ns
15k PGF2a	0 ± 0, n=3	0.5183 ± 0.2426, n=6	0.5183 ± 0.3552	0.1879	ns
d17 6k PGF1a	0 ± 0, n=3	0.4283 ± 0.1216, n=6	0.4283 ± 0.178	0.047	*
9-HETE	0.8733 ± 0.5589, n=3	1.3 ± 0.2873, n=6	0.4267 ± 0.5575	0.4691	ns
PGF1a	0 ± 0, n=3	0.3833 ± 0.1568, n=6	0.3833 ± 0.2295	0.1388	ns
dhk PGD2	0.1167 ± 0.1167, n=3	0.3683 ± 0.1449, n=6	0.2517 ± 0.2255	0.3013	ns
5-HETrE	0.17 ± 0.04583, n=3	0.395 ± 0.2017, n=6	0.225 ± 0.2968	0.4731	ns
20-HETE	0.9267 ± 0.8335, n=3	1.115 ± 0.557, n=6	0.1883 ± 0.9811	0.8532	ns
8-HDoHE	1.043 ± 1.043, n=3	1.193 ± 0.771, n=6	0.15 ± 1.319	0.9127	ns
14-HDoHE	1.447 ± 0.3295, n=3	1.59 ± 0.6783, n=6	0.1433 ± 1.016	0.8918	ns
5-iso PGF2a VI	0.1133 ± 0.1133, n=3	0.1667 ± 0.05506, n=6	0.05333 ± 0.1095	0.6412	ns
18-HETE	0.4667 ± 0.4177, n=3	0.4367 ± 0.1911, n=6	-0.03 ± 0.3912	0.941	ns
13-HDoHE	0.8167 ± 0.1213, n=3	0.7467 ± 0.1492, n=6	-0.07 ± 0.2324	0.772	ns
tetranor 12-HETE	0.08 ± 0.04359, n=3	0 ± 0, n=6	-0.08 ± 0.02854	0.0264	*
15-oxoEDE	0.23 ± 0.04359, n=3	0.09333 ± 0.06551, n=6	-0.1367 ± 0.1	0.2142	ns
17-HETE	0.3167 ± 0.3167, n=3	0.155 ± 0.08655, n=6	-0.1617 ± 0.243	0.5271	ns
16-HDoHE	0.69 ± 0.2301, n=3	0.5017 ± 0.09357, n=6	-0.1883 ± 0.2036	0.3857	ns
19-HETE	0.97 ± 0.97, n=3	0.76 ± 0.3774, n=6	-0.21 ± 0.8417	0.8101	ns
9-HEPE	0.58 ± 0.4343, n=3	0.3467 ± 0.211, n=6	-0.2333 ± 0.4198	0.5957	ns
12-HEPE	1.22 ± 0.8302, n=3	0.975 ± 0.2363, n=6	-0.245 ± 0.6442	0.715	ns
10-HDoHE	0.5367 ± 0.05783, n=3	0.2633 ± 0.0602, n=6	-0.2733 ± 0.09592	0.0247	*
7-HDoHE	1.117 ± 0.5318, n=3	0.8367 ± 0.3297, n=6	-0.28 ± 0.5951	0.6523	ns
11-HDoHE	0.7567 ± 0.1938, n=3	0.385 ± 0.04395, n=6	-0.3717 ± 0.1422	0.0348	*
8-HEPE	0.44 ± 0.44, n=3	0 ± 0, n=6	-0.44 ± 0.288	0.1705	ns
8-HETE	2.107 ± 1.312, n=3	1.522 ± 0.3549, n=6	-0.585 ± 1.004	0.5783	ns
13-HOTrE(y)	0.7533 ± 0.3774, n=3	0.09833 ± 0.09833, n=6	-0.655 ± 0.2859	0.0557	ns
8-HETrE	2.243 ± 1.458, n=3	1.443 ± 0.6309, n=6	-0.8 ± 1.328	0.5659	ns
14,15-diHETrE	1.623 ± 1.189, n=3	0.8217 ± 0.253, n=6	-0.8017 ± 0.862	0.3833	ns
19,20-DiHDPA	1.58 ± 1.26, n=3	0.76 ± 0.346, n=6	-0.82 ± 0.968	0.4249	ns
19(20)-EpDPE	1.973 ± 1.32, n=3	1.123 ± 0.3531, n=6	-0.85 ± 1.007	0.4264	ns
16(17)-EpDPE	2.877 ± 1.764, n=3	1.872 ± 0.5761, n=6	-1.005 ± 1.43	0.5049	ns
11(12)-EET	5.353 ± 3.461, n=3	3.863 ± 0.8782, n=6	-1.49 ± 2.605	0.5852	ns
11,12-diHETrE	2.373 ± 1.781, n=3	0.8717 ± 0.2971, n=6	-1.502 ± 1.244	0.2667	ns
12-oxoETE	2.917 ± 2.788, n=3	1.178 ± 0.5033, n=6	-1.738 ± 1.968	0.4064	ns
20cooh AA	2.327 ± 1.931, n=3	1.135 ± 0.6115, n=6	-1.192 ± 1.549	0.4669	ns
20-HDoHE	3.68 ± 1.531, n=3	1.527 ± 0.3437, n=6	-2.153 ± 1.121	0.0963	ns
9-HOTrE	2.413 ± 0.5887, n=3	0.225 ± 0.0592, n=6	-2.188 ± 0.395	0.0009	***
9,10-diHOME	3.3 ± 0.835, n=3	0.8317 ± 0.1853, n=6	-2.468 ± 0.6102	0.0049	**
5,6-diHETE	3.14 ± 3.08, n=3	0.475 ± 0.3076, n=6	-2.665 ± 2.066	0.2381	ns
12,13-diHOME	3.563 ± 1.285, n=3	0.8983 ± 0.1574, n=6	-2.665 ± 0.8725	0.0185	*
16-HETE	6.987 ± 6.617, n=3	1.847 ± 0.8605, n=6	-5.14 ± 4.511	0.292	ns
8,9-diHETrE	6.387 ± 5.821, n=3	1.235 ± 0.5835, n=6	-5.152 ± 3.905	0.2286	ns
8(9)-EET	9.073 ± 7.978, n=3	1.993 ± 0.4388, n=6	-7.08 ± 5.262	0.2204	ns
5,6-diHETrE	10.24 ± 8.645, n=3	2.763 ± 1.375, n=6	-7.477 ± 6.007	0.2533	ns
14(15)-EET	14.75 ± 13.53, n=3	3.94 ± 1.007, n=6	-10.81 ± 8.978	0.2678	ns
4-HDoHE	13.76 ± 12.03, n=3	2.805 ± 0.8736, n=6	-10.96 ± 7.976	0.212	ns
5-HEPE	14.69 ± 11.29, n=3	2.985 ± 1.439, n=6	-11.7 ± 7.684	0.1716	ns
5-oxoETE	43.89 ± 40.83, n=3	29.14 ± 7.946, n=6	-14.75 ± 29.15	0.6285	ns
15-oxoETE	33.58 ± 31.45, n=3	14.23 ± 5.697, n=6	-19.36 ± 22.21	0.4124	ns
18-HEPE	32.28 ± 29.47, n=3	3.71 ± 1.631, n=6	-28.57 ± 19.44	0.1851	ns
11-HEPE	34.33 ± 30.64, n=3	3.75 ± 1.587, n=6	-30.58 ± 20.2	0.1737	ns
9(10)-EpOME	36.05 ± 29.37, n=3	2.84 ± 0.698, n=6	-33.21 ± 19.26	0.1282	ns
13-HODE	82.98 ± 9.426, n=3	16.48 ± 5.885, n=6	-66.49 ± 10.6	0.0004	***
13-oxoODE	111.9 ± 78.33, n=3	14.32 ± 5.402, n=6	-97.57 ± 51.88	0.1021	ns
9-HODE	147.8 ± 31.1, n=3	23.18 ± 4.405, n=6	-124.6 ± 21.35	0.0006	***
12(13)-EpOME	161.9 ± 88.42, n=3	6.073 ± 1.257, n=6	-155.8 ± 57.91	0.0311	*
9-oxoODE	259.1 ± 150.7, n=3	31 ± 13.98, n=6	-228.1 ± 100.8	0.058	ns
